# Mechanism of tandem-repeat DNA synthesis by an antiviral reverse transcriptase

**DOI:** 10.64898/2026.06.29.735271

**Authors:** Josephine L. Ramirez, Qixiang He, Tanner Wiegand, George D. Lampe, Jing Wang, Stephen Tang, Israel S. Fernández, Samuel H. Sternberg

## Abstract

Defense-associated reverse transcriptases (DRTs) employ DNA synthesis to protect bacteria against phage infection^1,2^. We previously showed that DRT10, a tripartite system comprising an RT, a noncoding RNA (ncRNA), and a SLATT effector protein, catalyzes protein-primed, tandem-repeat DNA synthesis in a mechanism strikingly analogous to eukaryotic telomerase^3^. However, the structural basis by which the RT–ncRNA complex directs repeat addition processivity and controls repeat length remains unknown. Here we present cryo-EM reconstructions of two evolutionarily diverse DRT10 RT–ncRNA systems that reveal an unanticipated 2:1 architecture, wherein two RT monomers bind opposite sides of a single, pseudo-symmetric ncRNA. Biochemical experiments demonstrate that each RT monomer reverse transcribes the template encoded on its respective side of the ncRNA, but only one generates the long repetitive product, with the template sequence defined by the distance between two flanking stem-loop anchors. Together with earlier studies of DRT2, DRT3, and DRT9^4–6^, our findings identify a conserved mechanistic logic underlying ncRNA-templated tandem-repeat synthesis across Class 2 UG antiviral systems, despite vastly different architectural solutions.
