## Supplementary Tables for "Mechanism of tandem-repeat DNA synthesis by an antiviral reverse transcriptase"

### Sheet: Supplementary Table 1
	Ramirez*, He* et al. (2026)
	Supplementary Table 1 | Description and sequence of plasmids used in this study.
	Plasmid ID	Plasmid Name	Description	Plasmid Sequence
	pSL5201	pACYC184_EV	Empty vector control for defense experiments	CGCAATAACTAGCATAACCCCTTGGGGCCTCTAAACGGGTCTTGAGGGGTTTTTTGCTGAAACCTCAGGCATTTGAGAAGCACACGGTCACACTGCTTCCGGTAGTCAATAAACCGGTAAACCAGCAATAGACATAAGCGGCTATTTAACGACCCTGCCCTGAACCGACGACCGGGTCGAATTTGCTTTCGAATTTCTGCCATTCATCCGCTTATTATCACTTATTCAGGCGTAGCACCAGGCGTTTAAGGGCACCAATAACTGCCTTAAAAAAATTACGCCCCGCCCTGCCACTCATCGCAATACTGTTGTAATTCATTTAACATTCTGCCGACATGGAAGCCATCACAGACGGCATGATGAACCTGAATCGCCAGCGGCATCAGCACCTTGTCGCCT…
	pSL8328	pACYC184_Eco1DRT10	WT Eco1DRT10	AGTATGCGTCGGGAATGGCCGATCCGTTCCCGAAACCTGAACACAGGATTTCAGTTAATTAGGATAAAAAGTTATTATTTTTCATATAGTTATATTTTCTCGTTTTACGAGACTTCATAAAATCACACACCTAAAATAAATTATTCATTTAATATCATAGTGTTGCGTATTCAGACCACAGACACGACGGACAGTAAAACTGAAAAAAGCTGAATTTTTTTTCATTCTTTTCAGTTCCTGTATCGCAGTATATCCCCAGCACTGGCACGGACTGGCGGTGTCGTTTGTAAAAAATCCTGACTGAAAAATTTTAGTGATATGAAAACCGCAGGCGGGTGCGGTGTAGTGCGATTTTGATGGCTATCTGTTTTTTTTCATGGAAAACAATAGTATTCTATA…
	pSL8337	pACYC184_Eco3DRT10	WT Eco3DRT10	GTTCATCATCTCTGGACACCATTCACTTGTATTGACTTTAAGATCATTAAATTGTAATAATTCAAAAGGATGGGGCAGGTTTTTCCTCTTGTGCATGCAAGGGCGGCTCTGATAATGAACAGTAATATTTTACTGTTGAGCTTATGCTCACTGATCCTGCCGGGCAGGATGTTCAATGATTCCAATATATCCTGCCCCTTCCGCTTTTAAAAAGGATCTTTTATGCATGACAATATTTGGTTTACATATAAAGCCCGTATCCAAGCGCACCATCGACTAGAATGGCTTGAAAAGCACTCTCAATTTATCCTCGTTTGGTATGCTATATTGAGTGCGGTACTTTCAATTGTAACGTTGCGATTTCCAAAAGTTCTAGGAGATAACACAGATATCGTTGCG…
	pSL8518	pACYC184_Eco3DRT10_RT*YVAA	Eco3DRT10 with the RT active site mutated (YVDD>YVAA)	GTTCATCATCTCTGGACACCATTCACTTGTATTGACTTTAAGATCATTAAATTGTAATAATTCAAAAGGATGGGGCAGGTTTTTCCTCTTGTGCATGCAAGGGCGGCTCTGATAATGAACAGTAATATTTTACTGTTGAGCTTATGCTCACTGATCCTGCCGGGCAGGATGTTCAATGATTCCAATATATCCTGCCCCTTCCGCTTTTAAAAAGGATCTTTTATGCATGACAATATTTGGTTTACATATAAAGCCCGTATCCAAGCGCACCATCGACTAGAATGGCTTGAAAAGCACTCTCAATTTATCCTCGTTTGGTATGCTATATTGAGTGCGGTACTTTCAATTGTAACGTTGCGATTTCCAAAAGTTCTAGGAGATAACACAGATATCGTTGCG…
	pSL8514	pACYC184_Eco1DRT10_RT*YVAA	Eco1DRT10 with the RT active site mutated (YVDD>YVAA)	AGTATGCGTCGGGAATGGCCGATCCGTTCCCGAAACCTGAACACAGGATTTCAGTTAATTAGGATAAAAAGTTATTATTTTTCATATAGTTATATTTTCTCGTTTTACGAGACTTCATAAAATCACACACCTAAAATAAATTATTCATTTAATATCATAGTGTTGCGTATTCAGACCACAGACACGACGGACAGTAAAACTGAAAAAAGCTGAATTTTTTTTCATTCTTTTCAGTTCCTGTATCGCAGTATATCCCCAGCACTGGCACGGACTGGCGGTGTCGTTTGTAAAAAATCCTGACTGAAAAATTTTAGTGATATGAAAACCGCAGGCGGGTGCGGTGTAGTGCGATTTTGATGGCTATCTGTTTTTTTTCATGGAAAACAATAGTATTCTATA…
	pSL8520	pACYC184_Eco3DRT10_RT*S456A	Eco3DRT10 with the priming residue mutated (S456A)	GTTCATCATCTCTGGACACCATTCACTTGTATTGACTTTAAGATCATTAAATTGTAATAATTCAAAAGGATGGGGCAGGTTTTTCCTCTTGTGCATGCAAGGGCGGCTCTGATAATGAACAGTAATATTTTACTGTTGAGCTTATGCTCACTGATCCTGCCGGGCAGGATGTTCAATGATTCCAATATATCCTGCCCCTTCCGCTTTTAAAAAGGATCTTTTATGCATGACAATATTTGGTTTACATATAAAGCCCGTATCCAAGCGCACCATCGACTAGAATGGCTTGAAAAGCACTCTCAATTTATCCTCGTTTGGTATGCTATATTGAGTGCGGTACTTTCAATTGTAACGTTGCGATTTCCAAAAGTTCTAGGAGATAACACAGATATCGTTGCG…
	pSL9103	pACYC184_Eco1DRT10_RT*Y444F	Eco1DRT10 with the priming residue mutated (Y444F)	agtatgcgtcgggaatggccgatccgttcccgaaacctgaacacaggatttcagttaattaggataaaaagttattatttttcatatagttatattttctcgttttacgagacttcataaaatcacacacctaaaataaattattcatttaatatcatagtgttgcgtattcagaccacagacacgacggacagtaaaactgaaaaaagctgaattttttttcattcttttcagttcctgtatcgcagtatatccccagcactggcacggactggcggtgtcgtttgtaaaaaatcctgactgaaaaattttagtgatatgaaaaccgcaggcgggtgcggtgtagtgcgattttgatggctatctgttttttttcatggaaaacaatagtattctata…
	pSL11206	pACYC184_Eco3DRT10_RT*∆451-455	Eco3DRT10 with the RT C-term deletion (∆451-455) but with S456	gttcatcatctctggacaccattcacttgtattgactttaagatcattaaattgtaataattcaaaaggatggggcaggtttttcctcttgtgcatgcaagggcggctctgataatgaacagtaatattttactgttgagcttatgctcactgatcctgccgggcaggatgttCAATGATTCCAATatatcctgccccttccgcttttaaaaaggatcttttatgcatgacaatatttggtttacatataaagcccgtatccaagcgcaccatcgactagaatggcttgaaaagcactctcaatttatcctcgtttggtatgctatattgagtgcggtactttcaattgtaacgttgcgatttccaaaagttctaggagataacacagatatcgttgcg…
	pSL11207	pACYC184_Eco3DRT10_RT*∆447-455	Eco3DRT10 with the RT C-term deletion (∆447-455) but with S456	gttcatcatctctggacaccattcacttgtattgactttaagatcattaaattgtaataattcaaaaggatggggcaggtttttcctcttgtgcatgcaagggcggctctgataatgaacagtaatattttactgttgagcttatgctcactgatcctgccgggcaggatgttCAATGATTCCAATatatcctgccccttccgcttttaaaaaggatcttttatgcatgacaatatttggtttacatataaagcccgtatccaagcgcaccatcgactagaatggcttgaaaagcactctcaatttatcctcgtttggtatgctatattgagtgcggtactttcaattgtaacgttgcgatttccaaaagttctaggagataacacagatatcgttgcg…
	pSL11208	pACYC184_Eco3DRT10_RT*∆443-455	Eco3DRT10 with the RT C-term deletion (∆443-455) but with S456	gttcatcatctctggacaccattcacttgtattgactttaagatcattaaattgtaataattcaaaaggatggggcaggtttttcctcttgtgcatgcaagggcggctctgataatgaacagtaatattttactgttgagcttatgctcactgatcctgccgggcaggatgttCAATGATTCCAATatatcctgccccttccgcttttaaaaaggatcttttatgcatgacaatatttggtttacatataaagcccgtatccaagcgcaccatcgactagaatggcttgaaaagcactctcaatttatcctcgtttggtatgctatattgagtgcggtactttcaattgtaacgttgcgatttccaaaagttctaggagataacacagatatcgttgcg…
	pSL11209	pACYC184_Eco3DRT10_RT*∆428-455	Eco3DRT10 with the RT C-term deletion (∆428-455) but with S456	gttcatcatctctggacaccattcacttgtattgactttaagatcattaaattgtaataattcaaaaggatggggcaggtttttcctcttgtgcatgcaagggcggctctgataatgaacagtaatattttactgttgagcttatgctcactgatcctgccgggcaggatgttCAATGATTCCAATatatcctgccccttccgcttttaaaaaggatcttttatgcatgacaatatttggtttacatataaagcccgtatccaagcgcaccatcgactagaatggcttgaaaagcactctcaatttatcctcgtttggtatgctatattgagtgcggtactttcaattgtaacgttgcgatttccaaaagttctaggagataacacagatatcgttgcg…
	pSL11210	pACYC184_Eco3DRT10_RT*S456Y	Eco3DRT10 with the priming residue mutated (S456Y)	gttcatcatctctggacaccattcacttgtattgactttaagatcattaaattgtaataattcaaaaggatggggcaggtttttcctcttgtgcatgcaagggcggctctgataatgaacagtaatattttactgttgagcttatgctcactgatcctgccgggcaggatgttCAATGATTCCAATatatcctgccccttccgcttttaaaaaggatcttttatgcatgacaatatttggtttacatataaagcccgtatccaagcgcaccatcgactagaatggcttgaaaagcactctcaatttatcctcgtttggtatgctatattgagtgcggtactttcaattgtaacgttgcgatttccaaaagttctaggagataacacagatatcgttgcg…
	pSL11211	pACYC184_Eco1DRT10_RT*Y444S	Eco1DRT10 with the priming residue mutated (Y444S)	agtatgcgtcgggaatggccgatccgttcccgaaacctgaacacaggatttcagttaattaggataaaaagttattatttttcatatagttatattttctcgttttacgagacttcataaaatcacacacctaaaataaattattcatttaatatcatagtgttgcgtattcagaccacagacacgacggacagtaaaactgaaaaaagctgaattttttttcattcttttcagttcctgtatcgcagtatatccccagcactggcacggactggcggtgtcgtttgtaaaaaatcctgactgaaaaattttagtgatatgaaaaccgcaggcgggtgcggtgtagtgcgattttgatggctatctgttttttttcatggaaaacaatagtattctata…
	pSL9257	p2GT_His6-GST-Eco3UG17_WT_RT	WT Eco3UG17 RT for protein purification	AAAAAAACCACCGCTACCAGCGGTGGTTTGTTTGCCGGATCAAGAGCTACCAACTCTTTTTCCGAAGGTAACTGGCTTCAGCAGAGCGCAGATACCAAATACTGTCCTTCTAGTGTAGCCGTAGTTAGGCCACCACTTCAAGAACTCTGTAGCACCGCCTACATACCTCGCTCTGCTAATCCTGTTACCAGTGGCTGCTGCCAGTGGCGATAAGTCGTGTCTTACCGGGTTGGACTCAAGACGATAGTTACCGGATAAGGCGCAGCGGTCGGGCTGAACGGGGGGTTCGTGCACACAGCCCAGCTTGGAGCGAACGACCTACACCGAACTGAGATACCTACAGCGTGAGCTATGAGAAAGCGCCACGCTTCCCGAAGGGAGAAAGGCGGACAGGTATCC…
	pSL9258	p2GT_His6-GST-Eco3UG17_YxDD->YxAA_RT	Eco3UG17 RT with the RT active site mutated (YVDD>YVAA) for protein purification	AAAAAAACCACCGCTACCAGCGGTGGTTTGTTTGCCGGATCAAGAGCTACCAACTCTTTTTCCGAAGGTAACTGGCTTCAGCAGAGCGCAGATACCAAATACTGTCCTTCTAGTGTAGCCGTAGTTAGGCCACCACTTCAAGAACTCTGTAGCACCGCCTACATACCTCGCTCTGCTAATCCTGTTACCAGTGGCTGCTGCCAGTGGCGATAAGTCGTGTCTTACCGGGTTGGACTCAAGACGATAGTTACCGGATAAGGCGCAGCGGTCGGGCTGAACGGGGGGTTCGTGCACACAGCCCAGCTTGGAGCGAACGACCTACACCGAACTGAGATACCTACAGCGTGAGCTATGAGAAAGCGCCACGCTTCCCGAAGGGAGAAAGGCGGACAGGTATCC…
	pSL9259	p2GT_His6-GST-Eco3UG17_S456A_RT	Eco3UG17 RT with the priming residue mutated (S456A) for protein purification	AAAAAAACCACCGCTACCAGCGGTGGTTTGTTTGCCGGATCAAGAGCTACCAACTCTTTTTCCGAAGGTAACTGGCTTCAGCAGAGCGCAGATACCAAATACTGTCCTTCTAGTGTAGCCGTAGTTAGGCCACCACTTCAAGAACTCTGTAGCACCGCCTACATACCTCGCTCTGCTAATCCTGTTACCAGTGGCTGCTGCCAGTGGCGATAAGTCGTGTCTTACCGGGTTGGACTCAAGACGATAGTTACCGGATAAGGCGCAGCGGTCGGGCTGAACGGGGGGTTCGTGCACACAGCCCAGCTTGGAGCGAACGACCTACACCGAACTGAGATACCTACAGCGTGAGCTATGAGAAAGCGCCACGCTTCCCGAAGGGAGAAAGGCGGACAGGTATCC…
	pSL8781	p2GT_His6-GST-Eco1UG17_WT_RT	WT Eco1UG17 RT for protein purification	AAAAAAACCACCGCTACCAGCGGTGGTTTGTTTGCCGGATCAAGAGCTACCAACTCTTTTTCCGAAGGTAACTGGCTTCAGCAGAGCGCAGATACCAAATACTGTCCTTCTAGTGTAGCCGTAGTTAGGCCACCACTTCAAGAACTCTGTAGCACCGCCTACATACCTCGCTCTGCTAATCCTGTTACCAGTGGCTGCTGCCAGTGGCGATAAGTCGTGTCTTACCGGGTTGGACTCAAGACGATAGTTACCGGATAAGGCGCAGCGGTCGGGCTGAACGGGGGGTTCGTGCACACAGCCCAGCTTGGAGCGAACGACCTACACCGAACTGAGATACCTACAGCGTGAGCTATGAGAAAGCGCCACGCTTCCCGAAGGGAGAAAGGCGGACAGGTATCC…
	pSL8782	p2GT_His6-GST-Eco1UG17_YxDD->YVAA_RT	Eco1UG17 RT with the RT active site mutated (YVDD>YVAA) for protein purification	AAAAAAACCACCGCTACCAGCGGTGGTTTGTTTGCCGGATCAAGAGCTACCAACTCTTTTTCCGAAGGTAACTGGCTTCAGCAGAGCGCAGATACCAAATACTGTCCTTCTAGTGTAGCCGTAGTTAGGCCACCACTTCAAGAACTCTGTAGCACCGCCTACATACCTCGCTCTGCTAATCCTGTTACCAGTGGCTGCTGCCAGTGGCGATAAGTCGTGTCTTACCGGGTTGGACTCAAGACGATAGTTACCGGATAAGGCGCAGCGGTCGGGCTGAACGGGGGGTTCGTGCACACAGCCCAGCTTGGAGCGAACGACCTACACCGAACTGAGATACCTACAGCGTGAGCTATGAGAAAGCGCCACGCTTCCCGAAGGGAGAAAGGCGGACAGGTATCC…
	pSL9261	p2GT_His6-GST-Eco1UG17_Y472A_RT	Eco1UG17 RT with the Y472A mutation for protein purification	AAAAAAACCACCGCTACCAGCGGTGGTTTGTTTGCCGGATCAAGAGCTACCAACTCTTTTTCCGAAGGTAACTGGCTTCAGCAGAGCGCAGATACCAAATACTGTCCTTCTAGTGTAGCCGTAGTTAGGCCACCACTTCAAGAACTCTGTAGCACCGCCTACATACCTCGCTCTGCTAATCCTGTTACCAGTGGCTGCTGCCAGTGGCGATAAGTCGTGTCTTACCGGGTTGGACTCAAGACGATAGTTACCGGATAAGGCGCAGCGGTCGGGCTGAACGGGGGGTTCGTGCACACAGCCCAGCTTGGAGCGAACGACCTACACCGAACTGAGATACCTACAGCGTGAGCTATGAGAAAGCGCCACGCTTCCCGAAGGGAGAAAGGCGGACAGGTATCC…
	pSL10488	p2GT_His6-GST-Eco3UG17_R371A_RT	Eco3UG17 RT with the R371A mutation for protein purification	AAAAAAACCACCGCTACCAGCGGTGGTTTGTTTGCCGGATCAAGAGCTACCAACTCTTTTTCCGAAGGTAACTGGCTTCAGCAGAGCGCAGATACCAAATACTGTCCTTCTAGTGTAGCCGTAGTTAGGCCACCACTTCAAGAACTCTGTAGCACCGCCTACATACCTCGCTCTGCTAATCCTGTTACCAGTGGCTGCTGCCAGTGGCGATAAGTCGTGTCTTACCGGGTTGGACTCAAGACGATAGTTACCGGATAAGGCGCAGCGGTCGGGCTGAACGGGGGGTTCGTGCACACAGCCCAGCTTGGAGCGAACGACCTACACCGAACTGAGATACCTACAGCGTGAGCTATGAGAAAGCGCCACGCTTCCCGAAGGGAGAAAGGCGGACAGGTATCC…
	pSL10878	pACYC184_Eco3DRT10_S360A	Eco3DRT10 with S360 mutated to alanine (S360A)	gttcatcatctctggacaccattcacttgtattgactttaagatcattaaattgtaataattcaaaaggatggggcaggtttttcctcttgtgcatgcaagggcggctctgataatgaacagtaatattttactgttgagcttatgctcactgatcctgccgggcaggatgttCAATGATTCCAATatatcctgccccttccgcttttaaaaaggatcttttatgcatgacaatatttggtttacatataaagcccgtatccaagcgcaccatcgactagaatggcttgaaaagcactctcaatttatcctcgtttggtatgctatattgagtgcggtactttcaattgtaacgttgcgatttccaaaagttctaggagataacacagatatcgttgcg…
	pSL10879	pACYC184_Eco3DRT10_H363A	Eco3DRT10 with H363 mutated to alanine (H363A)	gttcatcatctctggacaccattcacttgtattgactttaagatcattaaattgtaataattcaaaaggatggggcaggtttttcctcttgtgcatgcaagggcggctctgataatgaacagtaatattttactgttgagcttatgctcactgatcctgccgggcaggatgttCAATGATTCCAATatatcctgccccttccgcttttaaaaaggatcttttatgcatgacaatatttggtttacatataaagcccgtatccaagcgcaccatcgactagaatggcttgaaaagcactctcaatttatcctcgtttggtatgctatattgagtgcggtactttcaattgtaacgttgcgatttccaaaagttctaggagataacacagatatcgttgcg…
	pSL10880	pACYC184_Eco3DRT10_N367A	Eco3DRT10 with N367 mutated to alanine (N367A)	gttcatcatctctggacaccattcacttgtattgactttaagatcattaaattgtaataattcaaaaggatggggcaggtttttcctcttgtgcatgcaagggcggctctgataatgaacagtaatattttactgttgagcttatgctcactgatcctgccgggcaggatgttCAATGATTCCAATatatcctgccccttccgcttttaaaaaggatcttttatgcatgacaatatttggtttacatataaagcccgtatccaagcgcaccatcgactagaatggcttgaaaagcactctcaatttatcctcgtttggtatgctatattgagtgcggtactttcaattgtaacgttgcgatttccaaaagttctaggagataacacagatatcgttgcg…
	pSL10881	pACYC184_Eco3DRT10_T364A	Eco3DRT10 with T364 mutated to alanine (T364A)	gttcatcatctctggacaccattcacttgtattgactttaagatcattaaattgtaataattcaaaaggatggggcaggtttttcctcttgtgcatgcaagggcggctctgataatgaacagtaatattttactgttgagcttatgctcactgatcctgccgggcaggatgttCAATGATTCCAATatatcctgccccttccgcttttaaaaaggatcttttatgcatgacaatatttggtttacatataaagcccgtatccaagcgcaccatcgactagaatggcttgaaaagcactctcaatttatcctcgtttggtatgctatattgagtgcggtactttcaattgtaacgttgcgatttccaaaagttctaggagataacacagatatcgttgcg…
	pSL10882	pACYC184_Eco3DRT10_E295A	Eco3DRT10 with E295 mutated to alanine (E295A)	gttcatcatctctggacaccattcacttgtattgactttaagatcattaaattgtaataattcaaaaggatggggcaggtttttcctcttgtgcatgcaagggcggctctgataatgaacagtaatattttactgttgagcttatgctcactgatcctgccgggcaggatgttCAATGATTCCAATatatcctgccccttccgcttttaaaaaggatcttttatgcatgacaatatttggtttacatataaagcccgtatccaagcgcaccatcgactagaatggcttgaaaagcactctcaatttatcctcgtttggtatgctatattgagtgcggtactttcaattgtaacgttgcgatttccaaaagttctaggagataacacagatatcgttgcg…
	pSL10883	pACYC184_Eco3DRT10_T63A	Eco3DRT10 with T63 mutated to alanine (T63A)	gttcatcatctctggacaccattcacttgtattgactttaagatcattaaattgtaataattcaaaaggatggggcaggtttttcctcttgtgcatgcaagggcggctctgataatgaacagtaatattttactgttgagcttatgctcactgatcctgccgggcaggatgttCAATGATTCCAATatatcctgccccttccgcttttaaaaaggatcttttatgcatgacaatatttggtttacatataaagcccgtatccaagcgcaccatcgactagaatggcttgaaaagcactctcaatttatcctcgtttggtatgctatattgagtgcggtactttcaattgtaacgttgcgatttccaaaagttctaggagataacacagatatcgttgcg…
	pSL10884	pACYC184_Eco3DRT10_R87A	Eco3DRT10 with R87 mutated to alanine (R87A)	gttcatcatctctggacaccattcacttgtattgactttaagatcattaaattgtaataattcaaaaggatggggcaggtttttcctcttgtgcatgcaagggcggctctgataatgaacagtaatattttactgttgagcttatgctcactgatcctgccgggcaggatgttCAATGATTCCAATatatcctgccccttccgcttttaaaaaggatcttttatgcatgacaatatttggtttacatataaagcccgtatccaagcgcaccatcgactagaatggcttgaaaagcactctcaatttatcctcgtttggtatgctatattgagtgcggtactttcaattgtaacgttgcgatttccaaaagttctaggagataacacagatatcgttgcg…
	pSL10885	pACYC184_Eco3DRT10_R371A	Eco3DRT10 with R371 mutated to alanine (R371A)	gttcatcatctctggacaccattcacttgtattgactttaagatcattaaattgtaataattcaaaaggatggggcaggtttttcctcttgtgcatgcaagggcggctctgataatgaacagtaatattttactgttgagcttatgctcactgatcctgccgggcaggatgttCAATGATTCCAATatatcctgccccttccgcttttaaaaaggatcttttatgcatgacaatatttggtttacatataaagcccgtatccaagcgcaccatcgactagaatggcttgaaaagcactctcaatttatcctcgtttggtatgctatattgagtgcggtactttcaattgtaacgttgcgatttccaaaagttctaggagataacacagatatcgttgcg…
	pSL10886	pACYC184_Eco3DRT10_K443A	Eco3DRT10 with K443 mutated to alanine (K443A)	gttcatcatctctggacaccattcacttgtattgactttaagatcattaaattgtaataattcaaaaggatggggcaggtttttcctcttgtgcatgcaagggcggctctgataatgaacagtaatattttactgttgagcttatgctcactgatcctgccgggcaggatgttCAATGATTCCAATatatcctgccccttccgcttttaaaaaggatcttttatgcatgacaatatttggtttacatataaagcccgtatccaagcgcaccatcgactagaatggcttgaaaagcactctcaatttatcctcgtttggtatgctatattgagtgcggtactttcaattgtaacgttgcgatttccaaaagttctaggagataacacagatatcgttgcg…
	pSL10887	pACYC184_Eco3DRT10_G28A	Eco3DRT10 with G28 mutated to alanine (G28A)	gttcatcatctctggacaccattcacttgtattgactttaagatcattaaattgtaataattcaaaaggatggggcaggtttttcctcttgtgcatgcaagggcggctctgataatgaacagtaatattttactgttgagcttatgctcactgatcctgccgggcaggatgttCAATGATTCCAATatatcctgccccttccgcttttaaaaaggatcttttatgcatgacaatatttggtttacatataaagcccgtatccaagcgcaccatcgactagaatggcttgaaaagcactctcaatttatcctcgtttggtatgctatattgagtgcggtactttcaattgtaacgttgcgatttccaaaagttctaggagataacacagatatcgttgcg…
	pSL10888	pACYC184_Eco3DRT10_K68A	Eco3DRT10 with K68 mutated to alanine (K68A)	gttcatcatctctggacaccattcacttgtattgactttaagatcattaaattgtaataattcaaaaggatggggcaggtttttcctcttgtgcatgcaagggcggctctgataatgaacagtaatattttactgttgagcttatgctcactgatcctgccgggcaggatgttCAATGATTCCAATatatcctgccccttccgcttttaaaaaggatcttttatgcatgacaatatttggtttacatataaagcccgtatccaagcgcaccatcgactagaatggcttgaaaagcactctcaatttatcctcgtttggtatgctatattgagtgcggtactttcaattgtaacgttgcgatttccaaaagttctaggagataacacagatatcgttgcg…
	pSL10889	pACYC184_Eco3DRT10_N197A	Eco3DRT10 with N197 mutated to alanine (N197A)	gttcatcatctctggacaccattcacttgtattgactttaagatcattaaattgtaataattcaaaaggatggggcaggtttttcctcttgtgcatgcaagggcggctctgataatgaacagtaatattttactgttgagcttatgctcactgatcctgccgggcaggatgttCAATGATTCCAATatatcctgccccttccgcttttaaaaaggatcttttatgcatgacaatatttggtttacatataaagcccgtatccaagcgcaccatcgactagaatggcttgaaaagcactctcaatttatcctcgtttggtatgctatattgagtgcggtactttcaattgtaacgttgcgatttccaaaagttctaggagataacacagatatcgttgcg…
	pSL10890	pACYC184_Eco3DRT10_K23A	Eco3DRT10 with K23 mutated to alanine (K23A)	gttcatcatctctggacaccattcacttgtattgactttaagatcattaaattgtaataattcaaaaggatggggcaggtttttcctcttgtgcatgcaagggcggctctgataatgaacagtaatattttactgttgagcttatgctcactgatcctgccgggcaggatgttCAATGATTCCAATatatcctgccccttccgcttttaaaaaggatcttttatgcatgacaatatttggtttacatataaagcccgtatccaagcgcaccatcgactagaatggcttgaaaagcactctcaatttatcctcgtttggtatgctatattgagtgcggtactttcaattgtaacgttgcgatttccaaaagttctaggagataacacagatatcgttgcg…
	pSL10891	pACYC184_Eco3DRT10_S347A	Eco3DRT10 with S347 mutated to alanine (S347A)	gttcatcatctctggacaccattcacttgtattgactttaagatcattaaattgtaataattcaaaaggatggggcaggtttttcctcttgtgcatgcaagggcggctctgataatgaacagtaatattttactgttgagcttatgctcactgatcctgccgggcaggatgttCAATGATTCCAATatatcctgccccttccgcttttaaaaaggatcttttatgcatgacaatatttggtttacatataaagcccgtatccaagcgcaccatcgactagaatggcttgaaaagcactctcaatttatcctcgtttggtatgctatattgagtgcggtactttcaattgtaacgttgcgatttccaaaagttctaggagataacacagatatcgttgcg…
	pSL10892	pACYC184_Eco3DRT10_S350A	Eco3DRT10 with S350 mutated to alanine (S350A)	gttcatcatctctggacaccattcacttgtattgactttaagatcattaaattgtaataattcaaaaggatggggcaggtttttcctcttgtgcatgcaagggcggctctgataatgaacagtaatattttactgttgagcttatgctcactgatcctgccgggcaggatgttCAATGATTCCAATatatcctgccccttccgcttttaaaaaggatcttttatgcatgacaatatttggtttacatataaagcccgtatccaagcgcaccatcgactagaatggcttgaaaagcactctcaatttatcctcgtttggtatgctatattgagtgcggtactttcaattgtaacgttgcgatttccaaaagttctaggagataacacagatatcgttgcg…
	pSL10893	pACYC184_Eco3DRT10_K385A	Eco3DRT10 with K385 mutated to alanine (K385A)	gttcatcatctctggacaccattcacttgtattgactttaagatcattaaattgtaataattcaaaaggatggggcaggtttttcctcttgtgcatgcaagggcggctctgataatgaacagtaatattttactgttgagcttatgctcactgatcctgccgggcaggatgttCAATGATTCCAATatatcctgccccttccgcttttaaaaaggatcttttatgcatgacaatatttggtttacatataaagcccgtatccaagcgcaccatcgactagaatggcttgaaaagcactctcaatttatcctcgtttggtatgctatattgagtgcggtactttcaattgtaacgttgcgatttccaaaagttctaggagataacacagatatcgttgcg…
	pSL10894	pACYC184_Eco3DRT10_R359A	Eco3DRT10 with R359 mutated to alanine (R359A)	gttcatcatctctggacaccattcacttgtattgactttaagatcattaaattgtaataattcaaaaggatggggcaggtttttcctcttgtgcatgcaagggcggctctgataatgaacagtaatattttactgttgagcttatgctcactgatcctgccgggcaggatgttCAATGATTCCAATatatcctgccccttccgcttttaaaaaggatcttttatgcatgacaatatttggtttacatataaagcccgtatccaagcgcaccatcgactagaatggcttgaaaagcactctcaatttatcctcgtttggtatgctatattgagtgcggtactttcaattgtaacgttgcgatttccaaaagttctaggagataacacagatatcgttgcg…
	pSL10895	pACYC184_Eco3DRT10_Y388A	Eco3DRT10 with Y388 mutated to alanine (Y388A)	gttcatcatctctggacaccattcacttgtattgactttaagatcattaaattgtaataattcaaaaggatggggcaggtttttcctcttgtgcatgcaagggcggctctgataatgaacagtaatattttactgttgagcttatgctcactgatcctgccgggcaggatgttCAATGATTCCAATatatcctgccccttccgcttttaaaaaggatcttttatgcatgacaatatttggtttacatataaagcccgtatccaagcgcaccatcgactagaatggcttgaaaagcactctcaatttatcctcgtttggtatgctatattgagtgcggtactttcaattgtaacgttgcgatttccaaaagttctaggagataacacagatatcgttgcg…
	pSL10896	pACYC184_Eco3DRT10_S354A	Eco3DRT10 with S354 mutated to alanine (S354A)	gttcatcatctctggacaccattcacttgtattgactttaagatcattaaattgtaataattcaaaaggatggggcaggtttttcctcttgtgcatgcaagggcggctctgataatgaacagtaatattttactgttgagcttatgctcactgatcctgccgggcaggatgttCAATGATTCCAATatatcctgccccttccgcttttaaaaaggatcttttatgcatgacaatatttggtttacatataaagcccgtatccaagcgcaccatcgactagaatggcttgaaaagcactctcaatttatcctcgtttggtatgctatattgagtgcggtactttcaattgtaacgttgcgatttccaaaagttctaggagataacacagatatcgttgcg…
	pSL10897	pACYC184_Eco3DRT10_R391A	Eco3DRT10 with R391 mutated to alanine (R391A)	gttcatcatctctggacaccattcacttgtattgactttaagatcattaaattgtaataattcaaaaggatggggcaggtttttcctcttgtgcatgcaagggcggctctgataatgaacagtaatattttactgttgagcttatgctcactgatcctgccgggcaggatgttCAATGATTCCAATatatcctgccccttccgcttttaaaaaggatcttttatgcatgacaatatttggtttacatataaagcccgtatccaagcgcaccatcgactagaatggcttgaaaagcactctcaatttatcctcgtttggtatgctatattgagtgcggtactttcaattgtaacgttgcgatttccaaaagttctaggagataacacagatatcgttgcg…
	pSL10969	pACYC184_Eco3DRT10_∆3bpSL5	Eco3DRT10 with a 3 bp deletion in stem-loop 5 (SL5)	gttcatcatctctggacaccattcacttgtattgactttaagatcattaaattgtaataattcaaaaggatggggcaggtttttcctcttgtgcatgcaagggcggctctgataatgaacagtaatattttactgttgagcttatgctcactgatcccggggatgttCAATGATTCCAATatatcctgccccttccgcttttaaaaaggatcttttatgcatgacaatatttggtttacatataaagcccgtatccaagcgcaccatcgactagaatggcttgaaaagcactctcaatttatcctcgtttggtatgctatattgagtgcggtactttcaattgtaacgttgcgatttccaaaagttctaggagataacacagatatcgttgcggcaata…
	pSL10970	pACYC184_Eco3DRT10_∆5bpSL5	Eco3DRT10 with a 5 bp deletion in SL5	gttcatcatctctggacaccattcacttgtattgactttaagatcattaaattgtaataattcaaaaggatggggcaggtttttcctcttgtgcatgcaagggcggctctgataatgaacagtaatattttactgttgagcttatgctcactgatcggatgttCAATGATTCCAATatatcctgccccttccgcttttaaaaaggatcttttatgcatgacaatatttggtttacatataaagcccgtatccaagcgcaccatcgactagaatggcttgaaaagcactctcaatttatcctcgtttggtatgctatattgagtgcggtactttcaattgtaacgttgcgatttccaaaagttctaggagataacacagatatcgttgcggcaatacttt…
	pSL10971	pACYC184_Eco3DRT10_∆7bpSL5	Eco3DRT10 with a 7 bp deletion in SL5	gttcatcatctctggacaccattcacttgtattgactttaagatcattaaattgtaataattcaaaaggatggggcaggtttttcctcttgtgcatgcaagggcggctctgataatgaacagtaatattttactgttgagcttatgctcactggttCAATGATTCCAATatatcctgccccttccgcttttaaaaaggatcttttatgcatgacaatatttggtttacatataaagcccgtatccaagcgcaccatcgactagaatggcttgaaaagcactctcaatttatcctcgtttggtatgctatattgagtgcggtactttcaattgtaacgttgcgatttccaaaagttctaggagataacacagatatcgttgcggcaatactttcggtggc…
	pSL10972	pACYC184_Eco3DRT10_∆1nt5'linker	Eco3DRT10 with a 1 nt deletion in the 5' linker	gttcatcatctctggacaccattcacttgtattgactttaagatcattaaattgtaataattcaaaaggatggggcaggtttttcctcttgtgcatgcaagggcggctctgataatgaacagtaatattttactgttgagcttatgctcactgatcctgccgggcaggatgtCAATGATTCCAATatatcctgccccttccgcttttaaaaaggatcttttatgcatgacaatatttggtttacatataaagcccgtatccaagcgcaccatcgactagaatggcttgaaaagcactctcaatttatcctcgtttggtatgctatattgagtgcggtactttcaattgtaacgttgcgatttccaaaagttctaggagataacacagatatcgttgcgg…
	pSL10973	pACYC184_Eco3DRT10_∆2nt5'linker	Eco3DRT10 with a 2 nt deletion in the 5' linker	gttcatcatctctggacaccattcacttgtattgactttaagatcattaaattgtaataattcaaaaggatggggcaggtttttcctcttgtgcatgcaagggcggctctgataatgaacagtaatattttactgttgagcttatgctcactgatcctgccgggcaggatgCAATGATTCCAATatatcctgccccttccgcttttaaaaaggatcttttatgcatgacaatatttggtttacatataaagcccgtatccaagcgcaccatcgactagaatggcttgaaaagcactctcaatttatcctcgtttggtatgctatattgagtgcggtactttcaattgtaacgttgcgatttccaaaagttctaggagataacacagatatcgttgcggc…

### Sheet: Supplementary Table 2
	Ramirez*, He* et al. (2026)
	Supplementary Table 2 | Strains used in this study.
	Strain ID	Description	NCBI accession (and/or description)	Source
	sSL0410	E. coli NEB Turbo	F' proA+B+ lacIq ∆lacZM15 / fhuA2 ∆(lac-proAB) glnV galK16 galE15 R(zgb-210::Tn10)TetS endA1 thi-1 ∆(hsdS-mcrB)5	New England BioLabs (C2984H)
	sSL0026	E. coli BL21(DE3)	F− ompT gal dcm lon hsdS(rB− mB−) λ(DE3 [lacI lacUV5-T7 gene 1])	New England BioLabs (C2527H)
	sSL0810	E. coli MG1655	F- lambda- ilvG- rfb-50 rph-1	Yale E. coli Genetic Stock Center

### Sheet: Supplementary Table 3
	Ramirez*, He* et al. (2026)
	Supplementary Table 3 | DRT10 proteins tested in this study.
	Name	Protein accession	Protein aa sequence	Length	Genome	Start	End	Strand	Species
	Eco1DRT10_RT	WP_071342930.1	MSSSTIFKKHFSTKNLKRIYKDIVSLSPAVGVDNMSHETFWRLQKDEIKTIRRKSLSGDYRFNKYKLKLISKGRGKAPREISIPTIRDKIALRAICDFLQEIYQDVVSFDLPQDMVVSVKEAISEGEYDYFMKFDVANFYPSVVHEQLIKRLRAKIRDEKILSLISSAISSPTVSKPRRDDLPSNCGVPQGLSISNILAAIYLLNVDKYYRANKSIKYYRYVDDVMILCDSTDSEEITSDLLPRFKRLGLKVYDPKENPEKSSVGYLHKDDFGYLGYYFQRGIVTARKGSVENLRESLLSIFTGYKHSKLKSPEFLEWRVNLRVTGCIFQNKSKGWMYFFSEINDETLLHELDDFLKRLCVRFGVTIKLKSFVRAFFQIKYNRRETSYIPNFDEYDITK…	444	NZ_MIIH01000002.1	2409798	2411132	+	Escherichia coli
	Eco3DRT10_RT	OKX54664.1	MTASRIFKKSFSKKNLLKVYTEKIKESGAIGIDRIRPSKLDLTIKNEIAFIFEKVNSGNYKFTAYKEKLISKGANSTPRQISIPTARDRITLRALCECLTEIYPNSRLKLPHTVIDSLKEALNSSLYAEYAKIDLKSFYPSIEHKLIINAIKNKIRKKEIRQLITSSLIVPTVSGTTGSKGIPNNTRGVPQGLAISNILAEISLSNFDDEINKMHDIWYMRYVDDILILTPKYQATKIASHIIDKLQSLNLNPHPLNEENSKSKVGSLDESFNFLGYHIENRELLIKHESILRFESSLARIFTAYRHALLQAKSKRDKERAVAYCQWKLNLRITGCVFEGKRLGWVSYFSQITSTAQLRSVNHTINNLIRRFGLSSEIKPKSLIKTFYELRRGRAETFK…	456	LRLX01000203.1	62528	63904	-	Escherichia coli

### Sheet: Supplementary Table 4
	Ramirez*, He* et al. (2026)
	Supplementary Table 4 | Oligonucleotides used in this study.
	Oligo ID	Description	Sequence (5' to 3')
	oSL21872	Spike-in oligo for sequencing	TGCTTTGGCTCCGAGCGCTTGGTATTCATGCGCCTATCTTGTGGCCCAAGTCCGAGCTCACATGCCATGCTTTCCCTGCTTGGATGGGACCTTGCAGCCAATGGCACAACACCATGTGGTTGCTATAGTTGCAAAAGAGTTGCACCTAAA
	oSL21873	Spike-in oligo for sequencing	TAAGGAATTCGGGTACATGAGTCGCTCAATCCGTGCCTTTGTCATTACGGTTTGGTCCTGCCTGTCTCCGTTGCGATGCGTTGTCGGCACATTGTCTATAAAGAACGACTTACTCGAGAGGCTCCAAACAACTACTCGACCTTTAACCGC
	oSL21874	Spike-in oligo for sequencing	TGTGCCGTAACTGTCTCGCCTAGCTATACTGCCTTGGTATATCGGCGGCAATTTTAATATATCTCTACACTCTGGACAAGCGTGAAAAGATATAGTCATGCACACTGGGCCTACATCTTGGCTCAATGGACGTCTCGTTGACAATCGTCC

### Sheet: Supplementary Table 5
	Ramirez*, He* et al. (2026)
	Supplementary Table 5 | Cryo-EM data collection, refinement, and validation statistics.
		Eco1DRT10 apo complex map EMD-57959 PDB 30QM	Eco3DRT10 apo complex map EMD-57969 PDB 30QU	dNTP-bound Eco3DRT10 complex map EMD-57972 PDB 30QX
	Data collection and processing
	Microscope	Titan Krios	Titan Krios	Titan Krios
	Detector	K3 camera	K3 camera	K3 camera
	Automation software	Leginon	Leginon	SerialEM
	Magnification	105000	130000	81000
	Voltage (kV)	300	300	300
	Energy filter slit width (eV)	20	20	20
	Total electron exposure (e^–/Å^2)	53.63	65.23	50
	Defocus range (μm)	−0.5 to −2.5	−0.2 to −1.5	−0.8 to −2.0
	Pixel size (Å)	0.669	0.65	1.061
	Number of frames per image	50	50	50
	Number of micrographs	25980	11765	15406
	Symmetry imposed	C1	C1	C1
	Initial particle images (no.)	1234644	2662090	15976791
	Final particle images (no.)	335549	233422	1022010
	Map resolution (Å)	3.2	3.3	3
	FSC threshold	0.143	0.143	0.143
	Model building and refinement	ModelAngelo/ Manual build	ModelAngelo/ Manual build	ModelAngelo/ Manual build
	Model resolution (Å)	3.5	3.5	3.5
	FSC threshold	0.5	0.5	0.5
	Model resolution range (Å)	3.3-5.0	3.3-5.0	3.3-5.0
	Map sharpening B factor (Å2)	-89	-77	-69
	Q-score	0.477	0.494	0.497
	Model composition (Model composition in the asymmetric unit)	C1	C1	C1
	Non-hydrogen atoms	9821	9913	9975
	Protein residues	879	900	900
	Ligands	0	0	2
	B factors (Å^2)
	Protein B-factors	94.35	33.1	38.8
	Nucleotide B-factors	115.9	86.36	117.2
	Ligand	N/A	N/A	65.5
	R.M.S. deviations from ideal
	bond lengths rmsd (Å)	0.0091	0.0021	0.0037
	bond angles rmsd (°)	1.63	0.49	0.77
	Validation
	MolProbity score	2.1	1.38	1.5
	Clashscore	6.01	4.04	4.02
	Rotamer outliers (%)	2.01	0.37	1.1
	Ramachandran plot (%)
	Ramachandran favored	93.5	96.5	93.8
	Ramachandran allowed	5.8	3.3	5.7
	Ramachandran outliers	0.7	0.2	0.5

### Sheet: Supplementary Table 6
	Ramirez*, He* et al. (2026)
	Supplementary Table 6 | DRT10 ncRNA variants tested in this study.
	ncRNA ID	ncRNA ID	RNA sequence	Length (nt)
	fSL1146	Eco3DRT10_SL3>SL1	ggauggggcagguuuuuccucuugugcaugcaagggcggcucugauaaugccugccccuuccgcuauuggauggggcagggagcuuaugcucacugauccugccgggcaggauguuCAAUGAUUCCAAUauauccugccccuuccgc	147
	fSL1147	Eco3DRT10_SL1>SL3	uuacuguuuuuuuccucuugugcaugcaagggcggcucugauaaugaacaguaauauuuuacuguugagcuuaugcucacugauccugccgggcaggauguuCAAUGAUUCCAAUauauaacaguaauauu	131
	fSL1148	Eco3DRT10_∆SL4	ggauggggcagguuuuuccucuugugcaugcaagggcggcucugauaaugaacaguaauauuuuacuguuuuuugauccugccgggcaggauguuCAAUGAUUCCAAUauauccugccccuuccgc	126
	fSL1149	Eco3DRT10_SL4otherSide	ggauggggcagggagcuuaugcucacuuccucuugugcaugcaagggcggcucugauaaugaacaguaauauuuuacuguugagcuuaugcucacugauccugccgggcaggauguuCAAUGAUUCCAAUauauccugccccuuccgc	148
	fSL1150	Eco3DRT10_SL5>SL2	ggauggggcagguuuuuccucuugugcaugcaagggcggcucugauaaugaacaguaauauuuuacuguugagcuuaugcucacuuccucuugugcaugcaagggcguuCAAUGAUUCCAAUauauccugccccuuccgc	140
	fSL1151	Eco3DRT10_SL2>SL5	ggauggggcagguuuugauccugccgggcaggauggcucugauaaugaacaguaauauuuuacuguugagcuuaugcucacugauccugccgggcaggauguuCAAUGAUUCCAAUauauccugccccuuccgc	134
	fSL1152	Eco3DRT10_allSL_Flipped	uuuuacuguugagcuuaugcucacugauccugccgggcaggaugcucugauaaugaacaguaauauuuuacuguugagcuuaugcucacugauccugccgggcaggauguuCAAUGAUUCCAAUauauaacaguaaua	138
	fSL1153	Eco3DRT10_WT	ggauggggcagguuuuuccucuugugcaugcaagggcggcucugauaaugaacaguaauauuuuacuguugagcuuaugcucacugauccugccgggcaggauguuCAAUGAUUCCAAUauauccugccccuuccgc	137
	fSL1154	Eco3DRT10_loopA>length_loopB	ggauggggcagguuuuuccucuugugcaugcaagggcggcucugauaCcAAUauaugaacaguaauauuuuacuguugagcuuaugcucacugauccugccgggcaggauguuCAAUGAUUCCAAUauauccugccccuuccgc	144
	fSL1155	Eco3DRT10_loopA>loopB	ggauggggcagguuuuuccucuugugcaugcaagggcguuCAAUGAUUCCAAUauauaacaguaauauuuuacuguugagcuuaugcucacugauccugccgggcaggauguuCAAUGAUUCCAAUauauccugccccuuccgc	144
	fSL1156	Eco3DRT10_swap_loops	ggauggggcagguuuuuccucuugugcaugcaagggcguuCAAUGAUUCCAAUauauaacaguaauauuuuacuguugagcuuaugcucacugauccugccgggcaggaugcucugauaaugauccugccccuuccgc	138
	fSL1157	Eco3DRT10_flip_loopB	ggauggggcagguuuuuccucuugugcaugcaagggcggcucugauaaugaacaguaauauuuuacuguugagcuuaugcucacugauccugccgggcaggauguuCAAUCUUAGCAAUauauccugccccuuccgc	137
	fSL1158	Eco3DRT10_flip_loopA	ggauggggcagguuuuuccucuugugcaugcaagggcguuCAAUcuuagCAAUauauaacaguaauauuuuacuguugagcuuaugcucacugauccugccgggcaggaugcucugauaaugauccugccccuuccgc	138
	fSL1159	Eco3DRT10_loopA_flipped_loopB_WT	ggauggggcagguuuuuccucuugugcaugcaagggcguuCAAUGAUUCCAAUauauaacaguaauauuuuacuguugagcuuaugcucacugauccugccgggcaggauguuCAAUCUUAGCAAUauauccugccccuuccgc	144
	fSL1160	Eco3DRT10_loopA_WT_loopB_flipped	ggauggggcagguuuuuccucuugugcaugcaagggcguuCAAUCUUAGCAAUauauaacaguaauauuuuacuguugagcuuaugcucacugauccugccgggcaggauguuCAAUGAUUCCAAUauauccugccccuuccgc	144
	fSL1161	Eco3DRT10_allCold	ggauggggcagguuuuuccucuugugcaugcaagggcggcucucauaaugaacaguaauauuuuacuguugagcuuaugcucacugauccugccgggcaggauguuCAAUcAUUCCAAUauauccugccccuuccgc	137
	fSL1162	Eco3DRT10_loopBcold	ggauggggcagguuuuuccucuugugcaugcaagggcggcucugauaaugaacaguaauauuuuacuguugagcuuaugcucacugauccugccgggcaggauguuCAAUcAUUCCAAUauauccugccccuuccgc	137
	fSL1163	Eco3DRT10_loopAcold	ggauggggcagguuuuuccucuugugcaugcaagggcggcucucauaaugaacaguaauauuuuacuguugagcuuaugcucacugauccugccgggcaggauguuCAAUGAUUCCAAUauauccugccccuuccgc	137
	fSL1180	Eco3DRT10_WM1	ggauggggcagguuuuuccucuugugcaugcaagggcggcucugauaaugaacaguaauauuuuacuguugagcuuaugcucacugauccugccgggcaggauguuCAAUcAUUCCAAUauauccugccccuuccgc	137
	fSL1181	Eco3DRT10_WM2	ggauggggcagguuuuuccucuugugcaugcaagggcggcucugauaaugaacaguaauauuuuacuguugagcuuaugcucacugauccugccgggcaggauguuCAAUGcUUCCAAUauauccugccccuuccgc	137
	fSL1182	Eco3DRT10_WM3	ggauggggcagguuuuuccucuugugcaugcaagggcggcucugauaaugaacaguaauauuuuacuguugagcuuaugcucacugauccugccgggcaggauguuCAAUGAcUCCAAUauauccugccccuuccgc	137
	fSL1183	Eco3DRT10_WM4	ggauggggcagguuuuuccucuugugcaugcaagggcggcucugauaaugaacaguaauauuuuacuguugagcuuaugcucacugauccugccgggcaggauguuCAAUGAUgCCAAUauauccugccccuuccgc	137
	fSL1184	Eco3DRT10_∆1bpSL5top	ggauggggcagguuuuuccucuugugcaugcaagggcggcucugauaaugaacaguaauauuuuacuguugagcuuaugcucacugauccugcggcaggauguuCAAUGAUUCCAAUauauccugccccuuccgc	135
	fSL1185	Eco3DRT10_∆2bpSL5top	ggauggggcagguuuuuccucuugugcaugcaagggcggcucugauaaugaacaguaauauuuuacuguugagcuuaugcucacugauccucggaggauguuCAAUGAUUCCAAUauauccugccccuuccgc	133
	fSL1186	Eco3DRT10_∆3bpSL5top	ggauggggcagguuuuuccucuugugcaugcaagggcggcucugauaaugaacaguaauauuuuacuguugagcuuaugcucacugaucccggggauguuCAAUGAUUCCAAUauauccugccccuuccgc	131
	fSL1187	Eco3DRT10_∆4bpSL5top	ggauggggcagguuuuuccucuugugcaugcaagggcggcucugauaaugaacaguaauauuuuacuguugagcuuaugcucacugauccgggauguuCAAUGAUUCCAAUauauccugccccuuccgc	129
	fSL1188	Eco3DRT10_∆5bpSL5top	ggauggggcagguuuuuccucuugugcaugcaagggcggcucugauaaugaacaguaauauuuuacuguugagcuuaugcucacugaucggauguuCAAUGAUUCCAAUauauccugccccuuccgc	127
	fSL1189	Eco3DRT10_∆6bpSL5top	ggauggggcagguuuuuccucuugugcaugcaagggcggcucugauaaugaacaguaauauuuuacuguugagcuuaugcucacugacgguguuCAAUGAUUCCAAUauauccugccccuuccgc	125
	fSL1190	Eco3DRT10_∆7bpSL5top	ggauggggcagguuuuuccucuugugcaugcaagggcggcucugauaaugaacaguaauauuuuacuguugagcuuaugcucacugguuCAAUGAUUCCAAUauauccugccccuuccgc	120
	fSL1191	Eco3DRT10_∆1bpSL5top_lp1cold	ggauggggcagguuuuuccucuugugcaugcaagggcggcucucauaaugaacaguaauauuuuacuguugagcuuaugcucacugauccugcggcaggauguuCAAUGAUUCCAAUauauccugccccuuccgc	135
	fSL1192	Eco3DRT10_∆2bpSL5top_lp1cold	ggauggggcagguuuuuccucuugugcaugcaagggcggcucucauaaugaacaguaauauuuuacuguugagcuuaugcucacugauccucggaggauguuCAAUGAUUCCAAUauauccugccccuuccgc	133
	fSL1193	Eco3DRT10_∆3bpSL5top_lp1cold	ggauggggcagguuuuuccucuugugcaugcaagggcggcucucauaaugaacaguaauauuuuacuguugagcuuaugcucacugaucccggggauguuCAAUGAUUCCAAUauauccugccccuuccgc	131
	fSL1194	Eco3DRT10_∆4bpSL5top_lp1cold	ggauggggcagguuuuuccucuugugcaugcaagggcggcucucauaaugaacaguaauauuuuacuguugagcuuaugcucacugauccgggauguuCAAUGAUUCCAAUauauccugccccuuccgc	129
	fSL1195	Eco3DRT10_∆5bpSL5top_lp1cold	ggauggggcagguuuuuccucuugugcaugcaagggcggcucucauaaugaacaguaauauuuuacuguugagcuuaugcucacugaucggauguuCAAUGAUUCCAAUauauccugccccuuccgc	127
	fSL1196	Eco3DRT10_∆6bpSL5top_lp1cold	ggauggggcagguuuuuccucuugugcaugcaagggcggcucucauaaugaacaguaauauuuuacuguugagcuuaugcucacugacgguguuCAAUGAUUCCAAUauauccugccccuuccgc	125
	fSL1197	Eco3DRT10_∆7bpSL5top_lp1cold	ggauggggcagguuuuuccucuugugcaugcaagggcggcucucauaaugaacaguaauauuuuacuguugagcuuaugcucacugguuCAAUGAUUCCAAUauauccugccccuuccgc	120
	fSL1198	Eco3DRT10_SL5invBp1top_lp1cold	ggauggggcagguuuuuccucuugugcaugcaagggcggcucucauaaugaacaguaauauuuuacuguugagcuuaugcucacugauccuggcggccaggauguuCAAUGAUUCCAAUauauccugccccuuccgc	137
	fSL1199	Eco3DRT10_SL5invBp2top_lp1cold	ggauggggcagguuuuuccucuugugcaugcaagggcggcucucauaaugaacaguaauauuuuacuguugagcuuaugcucacugauccucccggggaggauguuCAAUGAUUCCAAUauauccugccccuuccgc	137
	fSL1200	Eco3DRT10_SL5invBp3top_lp1cold	ggauggggcagguuuuuccucuugugcaugcaagggcggcucucauaaugaacaguaauauuuuacuguugagcuuaugcucacugauccagccgggcuggauguuCAAUGAUUCCAAUauauccugccccuuccgc	137
	fSL1201	Eco3DRT10_SL5invBp4top_lp1cold	ggauggggcagguuuuuccucuugugcaugcaagggcggcucucauaaugaacaguaauauuuuacuguugagcuuaugcucacugaucgugccgggcacgauguuCAAUGAUUCCAAUauauccugccccuuccgc	137
	fSL1202	Eco3DRT10_SL5invBp5top_lp1cold	ggauggggcagguuuuuccucuugugcaugcaagggcggcucucauaaugaacaguaauauuuuacuguugagcuuaugcucacugaugcugccgggcagcauguuCAAUGAUUCCAAUauauccugccccuuccgc	137
	fSL1203	Eco3DRT10_SL5invBp6top_lp1cold	ggauggggcagguuuuuccucuugugcaugcaagggcggcucucauaaugaacaguaauauuuuacuguugagcuuaugcucacugaaccugccgggcagguuguuCAAUGAUUCCAAUauauccugccccuuccgc	137
	fSL1204	Eco3DRT10_SL5invBp7top_lp1cold	ggauggggcagguuuuuccucuugugcaugcaagggcggcucucauaaugaacaguaauauuuuacuguugagcuuaugcucacuguuccugccgggcaggaaguuCAAUGAUUCCAAUauauccugccccuuccgc	137
	fSL1205	Eco3DRT10_SL5bp8_GGtoGC_lp1cold	ggauggggcagguuuuuccucuugugcaugcaagggcggcucucauaaugaacaguaauauuuuacuguugagcuuaugcucacugauccugccgggcaggaucuuCAAUGAUUCCAAUauauccugccccuuccgc	137
	fSL1206	Eco3DRT10_SL5bp8_GGtoCG_lp1cold	ggauggggcagguuuuuccucuugugcaugcaagggcggcucucauaaugaacaguaauauuuuacuguugagcuuaugcucacucauccugccgggcaggauguuCAAUGAUUCCAAUauauccugccccuuccgc	137
	fSL1207	Eco3DRT10_SL5bp8_GGtoAU_lp1cold	ggauggggcagguuuuuccucuugugcaugcaagggcggcucucauaaugaacaguaauauuuuacuguugagcuuaugcucacuaauccugccgggcaggauuuuCAAUGAUUCCAAUauauccugccccuuccgc	137
	fSL1208	Eco3DRT10_SL5bp8_GGtoUA_lp1cold	ggauggggcagguuuuuccucuugugcaugcaagggcggcucucauaaugaacaguaauauuuuacuguugagcuuaugcucacuuauccugccgggcaggauauuCAAUGAUUCCAAUauauccugccccuuccgc	137
	fSL1209	Eco3DRT10_SL5bp8_GGtoAG_lp1cold	ggauggggcagguuuuuccucuugugcaugcaagggcggcucucauaaugaacaguaauauuuuacuguugagcuuaugcucacuaauccugccgggcaggauguuCAAUGAUUCCAAUauauccugccccuuccgc	137
	fSL1210	Eco3DRT10_SL5bp8_GGtoGA_lp1cold	ggauggggcagguuuuuccucuugugcaugcaagggcggcucucauaaugaacaguaauauuuuacuguugagcuuaugcucacugauccugccgggcaggauauuCAAUGAUUCCAAUauauccugccccuuccgc	137
	fSL1211	Eco3DRT10_SL5invAll	ggauggggcagguuuuuccucuugugcaugcaagggcggcucucauaaugaacaguaauauuuuacuguugagcuuaugcucacuguaggacgggccguccuaguuCAAUGAUUCCAAUauauccugccccuuccgc	137
	fSL1212	Eco3DRT10_5'linker_U105A	ggauggggcagguuuuuccucuugugcaugcaagggcggcucugauaaugaacaguaauauuuuacuguugagcuuaugcucacugauccugccgggcaggaugauCAAUGAUUCCAAUauauccugccccuuccgc	137
	fSL1213	Eco3DRT10_5'linker_U106A	ggauggggcagguuuuuccucuugugcaugcaagggcggcucugauaaugaacaguaauauuuuacuguugagcuuaugcucacugauccugccgggcaggauguaCAAUGAUUCCAAUauauccugccccuuccgc	137
	fSL1214	Eco3DRT10_∆1nt5'linker	ggauggggcagguuuuuccucuugugcaugcaagggcggcucugauaaugaacaguaauauuuuacuguugagcuuaugcucacugauccugccgggcaggauguCAAUGAUUCCAAUauauccugccccuuccgc	136
	fSL1215	Eco3DRT10_∆2nt5'linker	ggauggggcagguuuuuccucuugugcaugcaagggcggcucugauaaugaacaguaauauuuuacuguugagcuuaugcucacugauccugccgggcaggaugCAAUGAUUCCAAUauauccugccccuuccgc	135
	fSL1216	Eco3DRT10_∆1nt5'linker_lenMaint	ggauggggcagguuuuuccucuugugcaugcaagggcggcucugauaaugaacaguaauauuuuacuguugagcuuaugcucacugauccugccgggcaggauguCAAUGAUuUCCAAUauauccugccccuuccgc	137
	fSL1217	Eco3DRT10_∆2nt5'linker_lenMaint	ggauggggcagguuuuuccucuugugcaugcaagggcggcucugauaaugaacaguaauauuuuacuguugagcuuaugcucacugauccugccgggcaggaugCAAUGAUUagCCAAUauauccugccccuuccgc	137
	fSL1218	Eco3DRT10_seqIns1	ggauggggcagguuuuuccucuugugcaugcaagggcggcucugauaaugaacaguaauauuuuacuguugagcuuaugcucacugauccugccgggcaggauguuuCAAUGAUUCCAAUauauccugccccuuccgc	138
	fSL1219	Eco3DRT10_seqIns2	ggauggggcagguuuuuccucuugugcaugcaagggcggcucugauaaugaacaguaauauuuuacuguugagcuuaugcucacugauccugccgggcaggauguuuuCAAUGAUUCCAAUauauccugccccuuccgc	139
	fSL1220	Eco3DRT10_seqIns3	ggauggggcagguuuuuccucuugugcaugcaagggcggcucugauaaugaacaguaauauuuuacuguugagcuuaugcucacugauccugccgggcaggauguuuuuCAAUGAUUCCAAUauauccugccccuuccgc	140
	fSL1221	Eco3DRT10_seqIns1_lenMaint	ggauggggcagguuuuuccucuugugcaugcaagggcggcucugauaaugaacaguaauauuuuacuguugagcuuaugcucacugauccugccgggcaggauguuuCAAUGAUUCAAUauauccugccccuuccgc	137
	fSL1222	Eco3DRT10_seqIns2_lenMaint	ggauggggcagguuuuuccucuugugcaugcaagggcggcucugauaaugaacaguaauauuuuacuguugagcuuaugcucacugauccugccgggcaggauguuuuCAAUGAUCAAUauauccugccccuuccgc	137
	fSL1223	Eco3DRT10_seqIns3_lenMaint	ggauggggcagguuuuuccucuugugcaugcaagggcggcucugauaaugaacaguaauauuuuacuguugagcuuaugcucacugauccugccgggcaggauguuuuuCAAUGACAAUauauccugccccuuccgc	137
	fSL1224	Eco3DRT10_ins0_closestUtoG	ggauggggcagguuuuuccucuugugcaugcaagggcggcucucauaaugaacaguaauauuuuacuguugagcuuaugcucacugauccugccgggcaggaugugCAAUcAUUCCAAUauauccugccccuuccgc	137
	fSL1225	Eco3DRT10_ins0_2ndUtoG	ggauggggcagguuuuuccucuugugcaugcaagggcggcucucauaaugaacaguaauauuuuacuguugagcuuaugcucacugauccugccgggcaggaugguCAAUcAUUCCAAUauauccugccccuuccgc	137
	fSL1226	Eco3DRT10_ins1_closestUtoG	ggauggggcagguuuuuccucuugugcaugcaagggcggcucucauaaugaacaguaauauuuuacuguugagcuuaugcucacugauccugccgggcaggauguugCAAUcAUUCCAAUauauccugccccuuccgc	138
	fSL1227	Eco3DRT10_ins1_2ndUtoG	ggauggggcagguuuuuccucuugugcaugcaagggcggcucucauaaugaacaguaauauuuuacuguugagcuuaugcucacugauccugccgggcaggauguguCAAUcAUUCCAAUauauccugccccuuccgc	138
	fSL1228	Eco3DRT10_ins2_closestUtoG	ggauggggcagguuuuuccucuugugcaugcaagggcggcucucauaaugaacaguaauauuuuacuguugagcuuaugcucacugauccugccgggcaggauguuugCAAUcAUUCCAAUauauccugccccuuccgc	139
	fSL1229	Eco3DRT10_ins2_2ndUtoG	ggauggggcagguuuuuccucuugugcaugcaagggcggcucucauaaugaacaguaauauuuuacuguugagcuuaugcucacugauccugccgggcaggauguuguCAAUcAUUCCAAUauauccugccccuuccgc	139
	fSL1230	Eco3DRT10_ins3_closestUtoG	ggauggggcagguuuuuccucuugugcaugcaagggcggcucucauaaugaacaguaauauuuuacuguugagcuuaugcucacugauccugccgggcaggauguuuugCAAUcAUUCCAAUauauccugccccuuccgc	140
	fSL1231	Eco3DRT10_ins3_2ndUtoG	ggauggggcagguuuuuccucuugugcaugcaagggcggcucucauaaugaacaguaauauuuuacuguugagcuuaugcucacugauccugccgggcaggauguuuguCAAUcAUUCCAAUauauccugccccuuccgc	140
	fSL1232	Eco3DRT10_A83U	ggauggggcagguuuuuccucuugugcaugcaagggcggcucugauaaugaacaguaauauuuuacuguugagcuuaugcucucugauccugccgggcaggauguuCAAUGAUUCCAAUauauccugccccuuccgc	137
	fSL1233	Eco3DRT10_C84G	ggauggggcagguuuuuccucuugugcaugcaagggcggcucugauaaugaacaguaauauuuuacuguugagcuuaugcucagugauccugccgggcaggauguuCAAUGAUUCCAAUauauccugccccuuccgc	137
	fSL1234	Eco3DRT10_U85A	ggauggggcagguuuuuccucuugugcaugcaagggcggcucugauaaugaacaguaauauuuuacuguugagcuuaugcucacagauccugccgggcaggauguuCAAUGAUUCCAAUauauccugccccuuccgc	137
	fSL1235	Eco3DRT10_SL1topBp_GCtoCG	ggauggggcagcuuuuuccucuugugcaugcaagggcggcucugauaaugaacaguaauauuuuacuguugagcuuaugcucacugauccugccgggcaggauguuCAAUGAUUCCAAUauaugcugccccuuccgc	137
	fSL1236	Eco3DRT10_SL1topBp_GCtoAU	ggauggggcagauuuuuccucuugugcaugcaagggcggcucugauaaugaacaguaauauuuuacuguugagcuuaugcucacugauccugccgggcaggauguuCAAUGAUUCCAAUauauucugccccuuccgc	137
	fSL1237	Eco3DRT10_SL1topBp_GCtoUA	ggauggggcaguuuuuuccucuugugcaugcaagggcggcucugauaaugaacaguaauauuuuacuguugagcuuaugcucacugauccugccgggcaggauguuCAAUGAUUCCAAUauauacugccccuuccgc	137
	fSL1238	Eco3DRT10_SL1topBp_GCtoGG	ggauggggcagguuuuuccucuugugcaugcaagggcggcucugauaaugaacaguaauauuuuacuguugagcuuaugcucacugauccugccgggcaggauguuCAAUGAUUCCAAUauaugcugccccuuccgc	137
	fSL1239	Eco3DRT10_polyA_allU_tmpl_8nt	ggauggggcagguuuuuccucuugugcaugcaagggcggcucugauaaugaacaguaauauuuuacuguugagcuuaugcucacugauccugccgggcaggauguuuuuuuuuuauauccugccccuuccgc	132
	fSL1240	Eco3DRT10_polyGT_allCA_tmpl_8nt	ggauggggcagguuuuuccucuugugcaugcaagggcggcucugauaaugaacaguaauauuuuacuguugagcuuaugcucacugauccugccgggcaggauguuCACACACAauauccugccccuuccgc	132
	fSL1241	Eco3DRT10_polyCA_allGT_tmpl_8nt	ggauggggcagguuuuuccucuugugcaugcaagggcggcucugauaaugaacaguaauauuuuacuguugagcuuaugcucacugauccugccgggcaggauguuGUGUGUGUauauccugccccuuccgc	132
	fSL0937	Eco3DRT10_1ntBintoA	ggauggggcagguuuuuccucuugugcaugcaagggcggcucugauaaugaacaguaauauuuuacuguugagcuuaugcucacugauccugccgggcaggauguuCAAUGAUUCCAAUGauauccugccccuuccgc	138
	fSL0938	Eco3DRT10_2ntBintoA	ggauggggcagguuuuuccucuugugcaugcaagggcggcucugauaaugaacaguaauauuuuacuguugagcuuaugcucacugauccugccgggcaggauguuCAAUGAUUCCAAUGAauauccugccccuuccgc	139
	fSL0939	Eco3DRT10_3ntBintoA	ggauggggcagguuuuuccucuugugcaugcaagggcggcucugauaaugaacaguaauauuuuacuguugagcuuaugcucacugauccugccgggcaggauguuCAAUGAUUCCAAUGAUauauccugccccuuccgc	140
	fSL0940	Eco3DRT10_4ntBintoA	ggauggggcagguuuuuccucuugugcaugcaagggcggcucugauaaugaacaguaauauuuuacuguugagcuuaugcucacugauccugccgggcaggauguuCAAUGAUUCCAAUGAUUauauccugccccuuccgc	141
	fSL0941	Eco3DRT10_5ntBintoA	ggauggggcagguuuuuccucuugugcaugcaagggcggcucugauaaugaacaguaauauuuuacuguugagcuuaugcucacugauccugccgggcaggauguuCAAUGAUUCCAAUGAUUCauauccugccccuuccgc	142
	fSL0942	Eco3DRT10_0GC_B	ggauggggcagguuuuuccucuugugcaugcaagggcggcucugauaaugaacaguaauauuuuacuguugagcuuaugcucacugauccugccgggcaggauguuCAAUuAUUaCAAUauauccugccccuuccgc	137
	fSL0943	Eco3DRT10_1GC_B	ggauggggcagguuuuuccucuugugcaugcaagggcggcucugauaaugaacaguaauauuuuacuguugagcuuaugcucacugauccugccgggcaggauguuCAAUuAUUCCAAUauauccugccccuuccgc	137
	fSL0944	Eco3DRT10_2GC_B_WT	ggauggggcagguuuuuccucuugugcaugcaagggcggcucugauaaugaacaguaauauuuuacuguugagcuuaugcucacugauccugccgggcaggauguuCAAUGAUUCCAAUauauccugccccuuccgc	137
	fSL0945	Eco3DRT10_3GC_B	ggauggggcagguuuuuccucuugugcaugcaagggcggcucugauaaugaacaguaauauuuuacuguugagcuuaugcucacugauccugccgggcaggauguuCAAUGcUUCCAAUauauccugccccuuccgc	137
	fSL0946	Eco3DRT10_4GC_B	ggauggggcagguuuuuccucuugugcaugcaagggcggcucugauaaugaacaguaauauuuuacuguugagcuuaugcucacugauccugccgggcaggauguuCAAUGcgUCCAAUauauccugccccuuccgc	137
	fSL0947	Eco3DRT10_5GC_B	ggauggggcagguuuuuccucuugugcaugcaagggcggcucugauaaugaacaguaauauuuuacuguugagcuuaugcucacugauccugccgggcaggauguuCAAUGcggCCAAUauauccugccccuuccgc	137
	fSL0948	Eco3DRT10_0GC_A	ggauggggcagguuuuuccucuugugcaugcaagggcggcucugauaaugaacaguaauauuuuacuguugagcuuaugcucacugauccugccgggcaggauguuUAAUGAUUCUAAUauauccugccccuuccgc	137
	fSL0949	Eco3DRT10_1GC_A	ggauggggcagguuuuuccucuugugcaugcaagggcggcucugauaaugaacaguaauauuuuacuguugagcuuaugcucacugauccugccgggcaggauguuCAAUGAUUCCAAUauauccugccccuuccgc	137
	fSL0950	Eco3DRT10_2GC_A_WT	ggauggggcagguuuuuccucuugugcaugcaagggcggcucugauaaugaacaguaauauuuuacuguugagcuuaugcucacugauccugccgggcaggauguuCGAUGAUUCCGAUauauccugccccuuccgc	137
	fSL0951	Eco3DRT10_3GC_A	ggauggggcagguuuuuccucuugugcaugcaagggcggcucugauaaugaacaguaauauuuuacuguugagcuuaugcucacugauccugccgggcaggauguuCgcUGAUUCCgcUauauccugccccuuccgc	137
	fSL0952	Eco3DRT10_4GC_A	ggauggggcagguuuuuccucuugugcaugcaagggcggcucugauaaugaacaguaauauuuuacuguugagcuuaugcucacugauccugccgggcaggauguuCgcgGAUUCCgcgauauccugccccuuccgc	137
	fSL0955	Eco3DRT10_B0nt	ggauggggcagguuuuuccucuugugcaugcaagggcggcucugauaaugaacaguaauauuuuacuguugagcuuaugcucacugauccugccgggcaggauguuCAAUCAAUauauccugccccuuccgc	132
	fSL0956	Eco3DRT10_B2nt	ggauggggcagguuuuuccucuugugcaugcaagggcggcucugauaaugaacaguaauauuuuacuguugagcuuaugcucacugauccugccgggcaggauguuCAAUGACAAUauauccugccccuuccgc	134
	fSL0957	Eco3DRT10_B4nt	ggauggggcagguuuuuccucuugugcaugcaagggcggcucugauaaugaacaguaauauuuuacuguugagcuuaugcucacugauccugccgggcaggauguuCAAUGAUUCAAUauauccugccccuuccgc	136
	fSL0958	Eco3DRT10_B6nt	ggauggggcagguuuuuccucuugugcaugcaagggcggcucugauaaugaacaguaauauuuuacuguugagcuuaugcucacugauccugccgggcaggauguuCAAUGAUUCACAAUauauccugccccuuccgc	138
	fSL0959	Eco3DRT10_B8nt	ggauggggcagguuuuuccucuugugcaugcaagggcggcucugauaaugaacaguaauauuuuacuguugagcuuaugcucacugauccugccgggcaggauguuCAAUGAUUCAGCCAAUauauccugccccuuccgc	140
	fSL0960	Eco3DRT10_B10nt	ggauggggcagguuuuuccucuugugcaugcaagggcggcucugauaaugaacaguaauauuuuacuguugagcuuaugcucacugauccugccgggcaggauguuCAAUGAUUCAGCUGCAAUauauccugccccuuccgc	142
	fSL0961	Eco3DRT10_B12nt	ggauggggcagguuuuuccucuugugcaugcaagggcggcucugauaaugaacaguaauauuuuacuguugagcuuaugcucacugauccugccgggcaggauguuCAAUGAUUCAGCUGUCCAAUauauccugccccuuccgc	144
	fSL0962	Eco3DRT10_B14nt	ggauggggcagguuuuuccucuugugcaugcaagggcggcucugauaaugaacaguaauauuuuacuguugagcuuaugcucacugauccugccgggcaggauguuCAAUGAUUCAGCUGUAGGCAAUauauccugccccuuccgc	146
	fSL0963	Eco3DRT10_B16nt	ggauggggcagguuuuuccucuugugcaugcaagggcggcucugauaaugaacaguaauauuuuacuguugagcuuaugcucacugauccugccgggcaggauguuCAAUGAUUCAGCUGUAGGUCCAAUauauccugccccuuccgc	148
	fSL0964	Eco3DRT10_B18nt	ggauggggcagguuuuuccucuugugcaugcaagggcggcucugauaaugaacaguaauauuuuacuguugagcuuaugcucacugauccugccgggcaggauguuCAAUGAUUCAGCUGUAGGUCUACAAUauauccugccccuuccgc	150
	fSL0965	Eco3DRT10_B20nt	ggauggggcagguuuuuccucuugugcaugcaagggcggcucugauaaugaacaguaauauuuuacuguugagcuuaugcucacugauccugccgggcaggauguuCAAUGAUUCAGCUGUAGGUCUACGCAAUauauccugccccuuccgc	152

### Sheet: Supplementary Table 7
	Ramirez*, He* et al. (2026)
	Supplementary Table 7 | DRT10 alternate template motifs.
	Description	Template sequence	Motif
	0 GC nt in B (Eco3)	CAAUUAUUACAAU	TAATAATTG
	1 GC nt in B (Eco3)	CAAUUAUUCCAAU	GAATAATTG
	2 GC nt in B (Eco3)	CAAUGAUUCCAAU	GAATCATTG
	3 GC nt in B (Eco3)	CAAUGCUUCCAAU	GAAGCATTG
	4 GC nt in B (Eco3)	CAAUGCGUCCAAU	GACGCATTG
	5 GC nt in B (Eco3)	CAAUGCGGCCAAU	GCCGCATTG
	0 GC nt in A (Eco3)	UAAUGAUUCUAAU	GAATCATTA
	1 GC nt in A (Eco3)	CAAUGAUUCCAAU	GAATCATTG
	2 GC nt in A (Eco3)	CGAUGAUUCCGAU	GAATCATCG
	3 GC nt in A (Eco3)	CGCUGAUUCCGCU	GAATCAGCG
	4 GC nt in A (Eco3)	CGCGGAUUCCGCG	GAATCCGCG
	Length of B: 0 nt (Eco3)	CAAUCAAU	ATTG
	Length of B: 2 nt (Eco3)	CAAUGACAAU	TCATTG
	Length of B: 4 nt (Eco3)	CAAUGAUUCAAU	AATCATTG
	Length of B: 6 nt (Eco3)	CAAUGAUUCACAAU	TGAATCATTG
	Length of B: 8 nt (Eco3)	CAAUGAUUCAGCCAAU	GCTGAATCATTG
	Length of B: 10 nt (Eco3)	CAAUGAUUCAGCUGCAAU	CAGCTGAATCATTG
